# Multiomic State-Transitions Reveal Post-Treatment Transcriptome Desynchronization in Acute Myeloid Leukemia

**DOI:** 10.64898/2026.05.20.726707

**Authors:** Jennifer Rangel Ambriz, Ziang Chen, Yu-Hsuan Fu, David E. Frankhouser, Denis O’Meally, Lisa Uechi, Lianjun Zhang, Ying-Chieh Chen, Sergio Branciamore, Jihyun Irizarry, Bin Zhang, Guido Marcucci, Russell C. Rockne, Ya-Huei Kuo

## Abstract

Temporal dynamics of the peripheral blood transcriptome are crucial for understanding leukemia evolution and response to therapy because they can reveal how gene expression programs drive abnormal cell states, disease heterogeneity, and treatment resistance. Using a mathematical model of state-transitions, we studied the temporal dynamics of peripheral blood messenger RNA (mRNA) and microRNA (miRNA) transcriptomes in a mouse model of acute myeloid leukemia (AML). In our state-transition model, mRNA and miRNA transcriptomes are represented as a particle undergoing Brownian motion in a two-dimensional multiomic potential landscape. Following chemotherapy, we observed a temporal desynchronization between mRNA and miRNA transcriptomic responses corresponding to an asymmetric shift in the landscape. Specifically, mRNA trajectories responded almost immediately post-treatment, whereas miRNA responses were delayed by approximately two weeks. Clustering analysis identified that the temporal delay is driven by a prominent cluster of miRNAs from the imprinted *Dlk1-Dio3* region. Although previously implicated in acute promyelocytic leukemia, lymphomas, and metabolic dysregulation, this provides the first evidence linking the *Dlk1-Dio3* locus to AML chemotherapy response and treatment-induced transcriptomic desynchronization. This framework offers an innovative dynamics-based strategy to identify biological drivers of therapeutic response and novel therapeutic targets across hematological malignancies.

**Key Points:**

- Treatment can induce desynchronization between messenger RNA and microRNA transcriptome dynamics in a murine model of AML
- MicroRNAs from the imprinted *Dlk1-Dio3* locus are identified as key contributors to desynchronization and may serve as therapeutic targets
