## Supplemental Table 2 for "Multiomic State-Transitions Reveal Post-Treatment Transcriptome Desynchronization in Acute Myeloid Leukemia"

gene_id	clusters
mmu-miR-451a	Cluster 4
mmu-miR-16-5p	Cluster 5
mmu-miR-16-1-3p	Cluster 5
mmu-let-7g-3p	Cluster 3
mmu-miR-21a-5p	Cluster 5
mmu-miR-21a-3p	Cluster 2
mmu-miR-98-3p	Cluster 5
mmu-let-7f-1-3p	Cluster 5
mmu-miR-191-5p	Cluster 3
mmu-miR-191-3p	Cluster 2
mmu-miR-144-5p	Cluster 4
mmu-miR-144-3p	Cluster 4
mmu-miR-222-5p	Cluster 7
mmu-miR-222-3p	Cluster 7
mmu-miR-29a-5p	Cluster 5
mmu-miR-29a-3p	Cluster 5
mmu-miR-26a-5p	Cluster 2
mmu-miR-26a-1-3p	Cluster 2
mmu-miR-221-5p	Cluster 7
mmu-miR-221-3p	Cluster 7
mmu-miR-186-5p	Cluster 4
mmu-miR-186-3p	Cluster 5
mmu-miR-7a-5p	Cluster 5
mmu-miR-486b-5p	Cluster 4
mmu-miR-486b-3p	Cluster 4
mmu-miR-486a-5p	Cluster 4
mmu-miR-486a-3p	Cluster 4
mmu-miR-26a-2-3p	Cluster 2
mmu-miR-22-5p	Cluster 4
mmu-miR-22-3p	Cluster 4
mmu-miR-26b-3p	Cluster 2
mmu-miR-106a-5p	Cluster 7
mmu-miR-30d-3p	Cluster 5
mmu-miR-484	Cluster 3
mmu-miR-30b-5p	Cluster 6
mmu-miR-30b-3p	Cluster 2
mmu-miR-16-2-3p	Cluster 5
mmu-miR-30c-2-3p	Cluster 6
mmu-miR-27b-5p	Cluster 2
mmu-miR-27b-3p	Cluster 2
mmu-miR-101b-3p	Cluster 5
mmu-miR-101a-5p	Cluster 5
mmu-miR-101a-3p	Cluster 5
mmu-miR-142a-5p	Cluster 5
mmu-miR-142a-3p	Cluster 5
mmu-miR-25-5p	Cluster 4
mmu-miR-25-3p	Cluster 4
mmu-miR-30c-1-3p	Cluster 2
mmu-miR-92a-1-5p	Cluster 2
mmu-miR-92a-3p	Cluster 4
mmu-miR-101c	Cluster 5
mmu-miR-146a-5p	Cluster 7
mmu-miR-146a-3p	Cluster 5
mmu-miR-24-2-5p	Cluster 2
mmu-miR-24-3p	Cluster 2
mmu-let-7c-5p	Cluster 2
mmu-let-7c-2-3p	Cluster 5
mmu-miR-1a-3p	Cluster 6
mmu-miR-128-2-5p	Cluster 2
mmu-miR-128-3p	Cluster 2
mmu-miR-106b-5p	Cluster 5
mmu-miR-106b-3p	Cluster 4
mmu-miR-125b-5p	Cluster 7
mmu-miR-203-3p	Cluster 7
mmu-miR-365-3p	Cluster 2
mmu-miR-20a-3p	Cluster 5
mmu-miR-338-5p	Cluster 7
mmu-miR-338-3p	Cluster 6
mmu-miR-23a-5p	Cluster 2
mmu-miR-23a-3p	Cluster 4
mmu-miR-151-5p	Cluster 7
mmu-miR-151-3p	Cluster 4
mmu-miR-31-5p	Cluster 2
mmu-miR-31-3p	Cluster 5
mmu-miR-185-5p	Cluster 2
mmu-miR-185-3p	Cluster 3
mmu-miR-10a-5p	Cluster 5
mmu-miR-10a-3p	Cluster 6
mmu-miR-15a-5p	Cluster 5
mmu-miR-15a-3p	Cluster 5
mmu-miR-223-5p	Cluster 7
mmu-miR-223-3p	Cluster 7
mmu-miR-125a-5p	Cluster 7
mmu-miR-125a-3p	Cluster 3
mmu-miR-15b-5p	Cluster 3
mmu-miR-15b-3p	Cluster 5
mmu-miR-335-5p	Cluster 3
mmu-miR-335-3p	Cluster 3
mmu-miR-7073-5p	Cluster 3
mmu-miR-503-5p	Cluster 4
mmu-miR-503-3p	Cluster 4
mmu-miR-150-5p	Cluster 7
mmu-miR-150-3p	Cluster 7
mmu-miR-19b-3p	Cluster 5
mmu-miR-181a-5p	Cluster 7
mmu-miR-181a-2-3p	Cluster 6
mmu-miR-196a-5p	Cluster 2
mmu-miR-196b-5p	Cluster 2
mmu-miR-196b-3p	Cluster 5
mmu-miR-126a-5p	Cluster 5
mmu-miR-126a-3p	Cluster 5
mmu-let-7e-5p	Cluster 7
mmu-miR-423-5p	Cluster 4
mmu-miR-423-3p	Cluster 2
mmu-miR-30a-5p	Cluster 7
mmu-miR-30a-3p	Cluster 4
mmu-miR-194-5p	Cluster 4
mmu-miR-27a-5p	Cluster 2
mmu-miR-27a-3p	Cluster 2
mmu-miR-130a-3p	Cluster 7
mmu-miR-139-5p	Cluster 7
mmu-miR-139-3p	Cluster 7
mmu-miR-195a-5p	Cluster 7
mmu-miR-2137	Cluster 5
mmu-miR-93-3p	Cluster 3
mmu-miR-378a-5p	Cluster 2
mmu-miR-378a-3p	Cluster 2
mmu-miR-128-1-5p	Cluster 2
mmu-let-7b-5p	Cluster 3
mmu-let-7b-3p	Cluster 2
mmu-miR-140-3p	Cluster 4
mmu-miR-19a-5p	Cluster 5
mmu-miR-19a-3p	Cluster 5
mmu-miR-148b-5p	Cluster 3
mmu-miR-148b-3p	Cluster 3
mmu-miR-340-5p	Cluster 2
mmu-miR-340-3p	Cluster 2
mmu-miR-152-3p	Cluster 7
mmu-miR-7b-5p	Cluster 5
mmu-miR-501-5p	Cluster 2
mmu-miR-501-3p	Cluster 2
mmu-miR-148a-5p	Cluster 3
mmu-miR-148a-3p	Cluster 7
mmu-miR-181a-1-3p	Cluster 6
mmu-miR-24-1-5p	Cluster 5
mmu-miR-450b-5p	Cluster 4
mmu-miR-450b-3p	Cluster 4
mmu-miR-92a-2-5p	Cluster 3
mmu-miR-879-5p	Cluster 7
mmu-miR-879-3p	Cluster 7
mmu-miR-192-5p	Cluster 4
mmu-miR-351-5p	Cluster 4
mmu-miR-351-3p	Cluster 4
mmu-miR-1198-5p	Cluster 4
mmu-miR-1198-3p	Cluster 3
mmu-miR-421-3p	Cluster 2
mmu-miR-342-5p	Cluster 7
mmu-miR-342-3p	Cluster 7
mmu-miR-29c-5p	Cluster 5
mmu-miR-29c-3p	Cluster 5
mmu-miR-143-3p	Cluster 6
mmu-miR-19b-1-5p	Cluster 5
mmu-miR-328-3p	Cluster 4
mmu-miR-322-5p	Cluster 4
mmu-miR-322-3p	Cluster 4
mmu-miR-378c	Cluster 2
mmu-miR-29b-2-5p	Cluster 2
mmu-miR-29b-3p	Cluster 5
mmu-miR-669a-5p	Cluster 7
mmu-miR-669a-3p	Cluster 7
mmu-miR-669o-5p	Cluster 7
mmu-miR-669o-3p	Cluster 7
mmu-miR-125b-2-3p	Cluster 7
mmu-miR-362-5p	Cluster 2
mmu-miR-362-3p	Cluster 5
mmu-miR-103-2-5p	Cluster 5
mmu-miR-350-5p	Cluster 4
mmu-miR-350-3p	Cluster 6
mmu-miR-146b-5p	Cluster 2
mmu-miR-146b-3p	Cluster 2
mmu-miR-99a-5p	Cluster 7
mmu-miR-466p-5p	Cluster 5
mmu-miR-466p-3p	Cluster 7
mmu-miR-155-5p	Cluster 2
mmu-miR-155-3p	Cluster 2
mmu-miR-331-5p	Cluster 4
mmu-miR-331-3p	Cluster 2
mmu-miR-6538	Cluster 7
mmu-miR-652-5p	Cluster 2
mmu-miR-181d-5p	Cluster 7
mmu-miR-18a-5p	Cluster 5
mmu-miR-18a-3p	Cluster 2
mmu-miR-182-5p	Cluster 2
mmu-miR-182-3p	Cluster 2
mmu-miR-361-5p	Cluster 3
mmu-miR-339-5p	Cluster 3
mmu-miR-339-3p	Cluster 4
mmu-miR-301a-5p	Cluster 5
mmu-miR-301a-3p	Cluster 5
mmu-miR-3535	Cluster 6
mmu-miR-497a-5p	Cluster 4
mmu-miR-674-3p	Cluster 2
mmu-miR-365-1-5p	Cluster 2
mmu-miR-23b-3p	Cluster 2
mmu-miR-130b-5p	Cluster 1
mmu-miR-130b-3p	Cluster 4
mmu-miR-28a-5p	Cluster 7
mmu-miR-28a-3p	Cluster 7
mmu-miR-320-3p	Cluster 4
mmu-miR-744-5p	Cluster 2
mmu-miR-744-3p	Cluster 2
mmu-miR-181c-5p	Cluster 7
mmu-miR-181c-3p	Cluster 7
mmu-miR-574-5p	Cluster 7
mmu-miR-574-3p	Cluster 7
mmu-miR-3968	Cluster 2
mmu-miR-100-5p	Cluster 6
mmu-miR-181b-5p	Cluster 7
mmu-miR-532-5p	Cluster 2
mmu-miR-532-3p	Cluster 2
mmu-miR-32-5p	Cluster 5
mmu-miR-32-3p	Cluster 5
mmu-miR-671-5p	Cluster 3
mmu-miR-671-3p	Cluster 2
mmu-miR-20b-5p	Cluster 7
mmu-miR-3074-1-3p	Cluster 3
mmu-miR-181b-1-3p	Cluster 3
mmu-miR-210-5p	Cluster 5
mmu-miR-210-3p	Cluster 6
mmu-miR-200c-3p	Cluster 7
mmu-miR-467e-5p	Cluster 7
mmu-miR-467e-3p	Cluster 3
mmu-miR-215-5p	Cluster 7
mmu-miR-500-5p	Cluster 2
mmu-miR-500-3p	Cluster 5
mmu-miR-3970	Cluster 5
mmu-miR-29b-1-5p	Cluster 2
mmu-miR-466i-5p	Cluster 7
mmu-miR-466i-3p	Cluster 7
mmu-miR-1249-3p	Cluster 7
mmu-miR-874-3p	Cluster 3
mmu-miR-9-5p	Cluster 3
mmu-miR-9-3p	Cluster 3
mmu-miR-324-5p	Cluster 5
mmu-miR-99b-5p	Cluster 7
mmu-miR-99b-3p	Cluster 3
mmu-miR-5099	Cluster 2
mmu-miR-542-5p	Cluster 4
mmu-miR-542-3p	Cluster 4
mmu-miR-499-5p	Cluster 4
mmu-miR-499-3p	Cluster 4
mmu-miR-872-3p	Cluster 6
mmu-miR-467a-5p	Cluster 7
mmu-miR-467a-3p	Cluster 7
mmu-miR-467b-5p	Cluster 7
mmu-miR-301b-3p	Cluster 1
mmu-miR-450a-5p	Cluster 4
mmu-miR-450a-1-3p	Cluster 4
mmu-miR-28c	Cluster 7
mmu-miR-615-5p	Cluster 2
mmu-miR-615-3p	Cluster 2
mmu-miR-3084-3p	Cluster 2
mmu-miR-378b	Cluster 5
mmu-miR-205-5p	Cluster 3
mmu-miR-132-5p	Cluster 2
mmu-miR-132-3p	Cluster 2
mmu-miR-330-5p	Cluster 4
mmu-miR-330-3p	Cluster 4
mmu-miR-5126	Cluster 3
mmu-miR-700-5p	Cluster 5
mmu-miR-700-3p	Cluster 2
mmu-miR-33-5p	Cluster 5
mmu-miR-33-3p	Cluster 5
mmu-miR-96-5p	Cluster 2
mmu-miR-193b-5p	Cluster 2
mmu-miR-193b-3p	Cluster 5
mmu-miR-3964	Cluster 5
mmu-miR-1968-5p	Cluster 4
mmu-miR-5107-5p	Cluster 7
mmu-miR-505-5p	Cluster 4
mmu-miR-107-5p	Cluster 5
mmu-miR-107-3p	Cluster 2
mmu-miR-345-5p	Cluster 5
mmu-miR-219a-5p	Cluster 5
mmu-miR-219a-1-3p	Cluster 2
mmu-miR-467d-5p	Cluster 7
mmu-miR-183-5p	Cluster 2
mmu-miR-183-3p	Cluster 2
mmu-miR-5113	Cluster 4
mmu-miR-1306-5p	Cluster 4
mmu-miR-1306-3p	Cluster 3
mmu-miR-3058-5p	Cluster 4
mmu-miR-3058-3p	Cluster 4
mmu-miR-541-5p	Cluster 1
mmu-miR-467c-5p	Cluster 7
mmu-miR-466b-3p	Cluster 7
mmu-miR-466a-3p	Cluster 7
mmu-miR-466e-5p	Cluster 3
mmu-miR-466c-5p	Cluster 3
mmu-miR-1955-5p	Cluster 3
mmu-miR-1955-3p	Cluster 3
mmu-miR-3057-5p	Cluster 3
mmu-miR-467h	Cluster 7
mmu-miR-8114	Cluster 4
mmu-miR-3963	Cluster 2
mmu-miR-200b-3p	Cluster 3
mmu-miR-200b-5p	Cluster 3
mmu-miR-379-5p	Cluster 1
mmu-miR-379-3p	Cluster 1
mmu-miR-466d-3p	Cluster 7
mmu-miR-669b-5p	Cluster 7
mmu-miR-199a-5p	Cluster 6
mmu-miR-199a-3p	Cluster 6
mmu-miR-199b-5p	Cluster 6
mmu-miR-184-3p	Cluster 3
mmu-miR-669c-5p	Cluster 7
mmu-miR-5132-5p	Cluster 3
mmu-miR-127-3p	Cluster 6
mmu-miR-450a-2-3p	Cluster 4
mmu-miR-377-3p	Cluster 1
mmu-miR-5129-5p	Cluster 7
mmu-miR-669f-5p	Cluster 7
mmu-miR-669f-3p	Cluster 7
mmu-miR-200a-3p	Cluster 3
mmu-miR-3102-3p	Cluster 7
mmu-miR-491-5p	Cluster 3
mmu-miR-491-3p	Cluster 6
mmu-miR-410-3p	Cluster 1
mmu-miR-1291	Cluster 2
mmu-miR-133b-3p	Cluster 6
mmu-miR-3061-5p	Cluster 4
mmu-miR-3061-3p	Cluster 1
mmu-miR-3473e	Cluster 6
mmu-miR-138-5p	Cluster 3
mmu-miR-3473b	Cluster 6
mmu-miR-3473f	Cluster 5
mmu-miR-133a-3p	Cluster 6
mmu-miR-5123	Cluster 4
mmu-miR-1258-3p	Cluster 3
mmu-miR-363-5p	Cluster 4
mmu-miR-363-3p	Cluster 7
mmu-miR-1983	Cluster 1
mmu-miR-149-5p	Cluster 7
mmu-miR-6516-5p	Cluster 3
mmu-miR-6516-3p	Cluster 5
mmu-miR-34a-5p	Cluster 1
mmu-miR-466g	Cluster 7
mmu-miR-6412	Cluster 7
mmu-miR-296-5p	Cluster 3
mmu-miR-296-3p	Cluster 2
mmu-miR-5619-3p	Cluster 3
mmu-miR-429-3p	Cluster 3
mmu-miR-8112	Cluster 7
mmu-miR-10b-5p	Cluster 6
mmu-miR-147-5p	Cluster 3
mmu-miR-147-3p	Cluster 6
mmu-miR-466h-5p	Cluster 7
mmu-miR-466h-3p	Cluster 7
mmu-miR-8118	Cluster 4
mmu-miR-3470b	Cluster 5
mmu-miR-378d	Cluster 5
mmu-miR-122-5p	Cluster 3
mmu-miR-3088-3p	Cluster 2
mmu-miR-211-5p	Cluster 3
mmu-miR-690	Cluster 2
mmu-miR-466m-3p	Cluster 7
mmu-miR-1981-3p	Cluster 3
mmu-miR-6238	Cluster 3
mmu-miR-18b-5p	Cluster 5
mmu-miR-141-3p	Cluster 5
mmu-miR-466o-3p	Cluster 7
mmu-miR-7010-5p	Cluster 7
mmu-miR-188-5p	Cluster 5
mmu-miR-375-3p	Cluster 4
mmu-miR-1195	Cluster 2
mmu-miR-6239	Cluster 5
mmu-miR-6936-3p	Cluster 5
mmu-miR-672-5p	Cluster 7
mmu-miR-466n-3p	Cluster 7
mmu-miR-382-5p	Cluster 1
mmu-miR-7015-3p	Cluster 3
mmu-miR-709	Cluster 6
mmu-miR-21c	Cluster 5
mmu-miR-6937-5p	Cluster 3
mmu-miR-6240	Cluster 2
mmu-miR-1954	Cluster 3
mmu-miR-298-5p	Cluster 2
mmu-miR-669l-5p	Cluster 7
mmu-miR-6951-5p	Cluster 3
mmu-miR-495-3p	Cluster 1
mmu-miR-543-3p	Cluster 1
mmu-miR-190a-5p	Cluster 6
mmu-miR-3098-3p	Cluster 4
mmu-miR-676-5p	Cluster 4
mmu-miR-676-3p	Cluster 4
mmu-miR-409-5p	Cluster 1
mmu-miR-409-3p	Cluster 1
mmu-miR-376b-3p	Cluster 1
mmu-miR-411-5p	Cluster 1
mmu-miR-449a-5p	Cluster 4
mmu-miR-3062-5p	Cluster 3
mmu-miR-455-5p	Cluster 6
mmu-miR-455-3p	Cluster 7
mmu-miR-466f-3p	Cluster 7
mmu-miR-3473a	Cluster 2
mmu-miR-511-3p	Cluster 6
mmu-miR-6539	Cluster 5
mmu-miR-218-5p	Cluster 6
mmu-miR-494-3p	Cluster 1
mmu-miR-212-5p	Cluster 2
mmu-miR-212-3p	Cluster 2
mmu-miR-300-3p	Cluster 1
mmu-miR-8097	Cluster 4
mmu-miR-8101	Cluster 2
mmu-miR-7058-5p	Cluster 7
mmu-miR-504-5p	Cluster 3
mmu-miR-5121	Cluster 5
mmu-miR-297c-3p	Cluster 7
mmu-miR-669e-5p	Cluster 7
mmu-miR-6390	Cluster 2
mmu-miR-677-5p	Cluster 5
mmu-miR-677-3p	Cluster 2
mmu-miR-5130	Cluster 3
mmu-miR-1927	Cluster 4
mmu-miR-297b-5p	Cluster 3
mmu-miR-369-5p	Cluster 1
mmu-miR-369-3p	Cluster 1
mmu-miR-297a-5p	Cluster 7
mmu-miR-5134-5p	Cluster 4
mmu-miR-8116	Cluster 7
mmu-miR-3473d	Cluster 4
mmu-miR-3470a	Cluster 5
mmu-miR-329-5p	Cluster 1
mmu-miR-329-3p	Cluster 1
mmu-miR-134-5p	Cluster 1
mmu-miR-592-5p	Cluster 3
mmu-miR-5100	Cluster 3
mmu-miR-28b	Cluster 7
mmu-miR-5119	Cluster 4
mmu-miR-1933-5p	Cluster 3
mmu-miR-145a-5p	Cluster 6
mmu-miR-145a-3p	Cluster 6
mmu-miR-129b-3p	Cluster 7
mmu-miR-708-5p	Cluster 6
mmu-miR-708-3p	Cluster 6
mmu-miR-1966-3p	Cluster 2
mmu-miR-7007-5p	Cluster 2
mmu-miR-7007-3p	Cluster 2
mmu-miR-8094	Cluster 2
mmu-miR-5103	Cluster 3
mmu-miR-1949	Cluster 2
mmu-miR-3960	Cluster 5
mmu-miR-224-5p	Cluster 6
mmu-miR-582-5p	Cluster 2
mmu-miR-582-3p	Cluster 2
mmu-miR-135a-5p	Cluster 6
mmu-miR-1970	Cluster 4
mmu-miR-3112-5p	Cluster 3
mmu-miR-138-2-3p	Cluster 3
mmu-miR-12188-5p	Cluster 5
mmu-miR-376c-3p	Cluster 1
mmu-miR-376a-3p	Cluster 1
mmu-miR-299a-3p	Cluster 1
mmu-miR-129-5p	Cluster 7
mmu-miR-5128	Cluster 6
mmu-miR-135b-5p	Cluster 3
mmu-miR-7661-3p	Cluster 2
mmu-miR-6960-5p	Cluster 4
mmu-miR-5106	Cluster 3
mmu-miR-34c-5p	Cluster 3
mmu-miR-1941-5p	Cluster 3
mmu-miR-1969	Cluster 3
mmu-miR-7036a-5p	Cluster 5
mmu-miR-381-3p	Cluster 1
mmu-miR-126b-5p	Cluster 7
mmu-miR-679-5p	Cluster 1
mmu-miR-8099	Cluster 5
mmu-miR-1931	Cluster 6
mmu-miR-7669-3p	Cluster 3
mmu-miR-7080-5p	Cluster 2
mmu-miR-935	Cluster 2
mmu-miR-7676-3p	Cluster 2
mmu-miR-5131	Cluster 5
mmu-miR-214-3p	Cluster 6
mmu-miR-154-3p	Cluster 1
mmu-miR-206-3p	Cluster 6
