## Supplemental Table 4 for "Multiomic State-Transitions Reveal Post-Treatment Transcriptome Desynchronization in Acute Myeloid Leukemia"

gene_id	mirbase_id	chromosome_name	start_position	clusters
mmu-let-7b	mmu-let-7b	15	85591520	Cluster 2
mmu-let-7b	mmu-let-7b	15	85591520	Cluster 3
mmu-let-7c-2	mmu-let-7c-2	15	85590804	Cluster 5
mmu-let-7e	mmu-let-7e	17	18050614	Cluster 7
mmu-let-7f-1	mmu-let-7f-1	13	48691301	Cluster 5
mmu-let-7f-1	mmu-let-7f-1	13	48691305	Cluster 5
mmu-let-7g	mmu-let-7g	9	106056039	Cluster 3
mmu-miR-100	mmu-mir-100	9	41442721	Cluster 6
mmu-miR-101a	mmu-mir-101a	4	101204142	Cluster 5
mmu-miR-101b	mmu-mir-101b	19	29112679	Cluster 5
mmu-miR-101c	mmu-mir-101c	9	3038669	Cluster 5
mmu-miR-103-2	mmu-mir-103-2	2	131129972	Cluster 5
mmu-miR-106a	mmu-mir-106a	X	51831380	Cluster 7
mmu-miR-106b	mmu-mir-106b	5	138163999	Cluster 4
mmu-miR-106b	mmu-mir-106b	5	138163999	Cluster 5
mmu-miR-107	mmu-mir-107	19	34798087	Cluster 2
mmu-miR-107	mmu-mir-107	19	34798087	Cluster 5
mmu-miR-10a	mmu-mir-10a	11	96207991	Cluster 5
mmu-miR-10a	mmu-mir-10a	11	96207991	Cluster 6
mmu-miR-10b	mmu-mir-10b	2	74556414	Cluster 6
mmu-miR-1195	mmu-mir-1195	17	71167498	Cluster 2
mmu-miR-1198	mmu-mir-1198	X	7673340	Cluster 3
mmu-miR-1198	mmu-mir-1198	X	7673340	Cluster 4
mmu-miR-122	mmu-mir-122	18	65381932	Cluster 3
mmu-miR-1249	mmu-mir-1249	15	84835727	Cluster 7
mmu-miR-1258	mmu-mir-1258	18	56671211	Cluster 3
mmu-miR-125a	mmu-mir-125a	17	18051074	Cluster 3
mmu-miR-125a	mmu-mir-125a	17	18051074	Cluster 7
mmu-miR-125b-2	mmu-mir-125b-2	16	77443161	Cluster 7
mmu-miR-126a	mmu-mir-126a	2	26481369	Cluster 5
mmu-miR-126b	mmu-mir-126b	2	26481375	Cluster 7
mmu-miR-127	mmu-mir-127	12	109559280	Cluster 6
mmu-miR-128-1	mmu-mir-128-1	1	128130098	Cluster 2
mmu-miR-128-2	mmu-mir-128-2	9	111947704	Cluster 2
mmu-miR-1291	mmu-mir-1291	15	98417643	Cluster 2
mmu-miR-129b	mmu-mir-129b	2	94071723	Cluster 7
mmu-miR-1306	mmu-mir-1306	16	18102103	Cluster 3
mmu-miR-1306	mmu-mir-1306	16	18102103	Cluster 4
mmu-miR-130a	mmu-mir-130a	2	84571459	Cluster 7
mmu-miR-130b	mmu-mir-130b	16	16941925	Cluster 1
mmu-miR-130b	mmu-mir-130b	16	16941925	Cluster 4
mmu-miR-132	mmu-mir-132	11	75064508	Cluster 2
mmu-miR-133b	mmu-mir-133b	1	20752993	Cluster 6
mmu-miR-134	mmu-mir-134	12	109700573	Cluster 1
mmu-miR-135b	mmu-mir-135b	1	132125826	Cluster 3
mmu-miR-138-2	mmu-mir-138-2	8	95050939	Cluster 3
mmu-miR-139	mmu-mir-139	7	101124583	Cluster 7
mmu-miR-140	mmu-mir-140	8	108277876	Cluster 4
mmu-miR-141	mmu-mir-141	6	124694877	Cluster 5
mmu-miR-142a	mmu-mir-142a	11	87647690	Cluster 5
mmu-miR-143	mmu-mir-143	18	61782267	Cluster 6
mmu-miR-144	mmu-mir-144	11	77963831	Cluster 4
mmu-miR-145a	mmu-mir-145a	18	61780896	Cluster 6
mmu-miR-146a	mmu-mir-146a	11	43265224	Cluster 7
mmu-miR-146a	mmu-mir-146a	11	43265224	Cluster 5
mmu-miR-146b	mmu-mir-146b	19	46331201	Cluster 2
mmu-miR-147	mmu-mir-147	2	122482723	Cluster 3
mmu-miR-147	mmu-mir-147	2	122482723	Cluster 6
mmu-miR-148a	mmu-mir-148a	6	51246792	Cluster 7
mmu-miR-148a	mmu-mir-148a	6	51246792	Cluster 3
mmu-miR-148b	mmu-mir-148b	15	103193552	Cluster 3
mmu-miR-149	mmu-mir-149	1	92778100	Cluster 7
mmu-miR-150	mmu-mir-150	7	44771181	Cluster 7
mmu-miR-151	mmu-mir-151	15	73126664	Cluster 7
mmu-miR-151	mmu-mir-151	15	73126664	Cluster 4
mmu-miR-152	mmu-mir-152	11	96741219	Cluster 7
mmu-miR-154	mmu-mir-154	12	109704867	Cluster 1
mmu-miR-155	mmu-mir-155	16	84511028	Cluster 2
mmu-miR-15a	mmu-mir-15a	14	61869476	Cluster 5
mmu-miR-15b	mmu-mir-15b	3	68917105	Cluster 3
mmu-miR-15b	mmu-mir-15b	3	68917105	Cluster 5
mmu-miR-16-1	mmu-mir-16-1	14	61869329	Cluster 5
mmu-miR-16-2	mmu-mir-16-2	3	68917235	Cluster 5
mmu-miR-181a-1	mmu-mir-181a-1	1	137894193	Cluster 6
mmu-miR-181a-2	mmu-mir-181a-2	2	38742747	Cluster 6
mmu-miR-181b-1	mmu-mir-181b-1	1	137894377	Cluster 3
mmu-miR-181c	mmu-mir-181c	8	84905502	Cluster 7
mmu-miR-181d	mmu-mir-181d	8	84905345	Cluster 7
mmu-miR-182	mmu-mir-182	6	30165917	Cluster 2
mmu-miR-183	mmu-mir-183	6	30169667	Cluster 2
mmu-miR-184	mmu-mir-184	9	89684313	Cluster 3
mmu-miR-185	mmu-mir-185	16	18145265	Cluster 2
mmu-miR-185	mmu-mir-185	16	18145265	Cluster 3
mmu-miR-186	mmu-mir-186	3	157249916	Cluster 5
mmu-miR-186	mmu-mir-186	3	157249916	Cluster 4
mmu-miR-188	mmu-mir-188	X	7114228	Cluster 5
mmu-miR-18a	mmu-mir-18a	14	115281283	Cluster 2
mmu-miR-18a	mmu-mir-18a	14	115281283	Cluster 5
mmu-miR-18b	mmu-mir-18b	X	51831208	Cluster 5
mmu-miR-190a	mmu-mir-190a	9	67143942	Cluster 6
mmu-miR-191	mmu-mir-191	9	108445518	Cluster 3
mmu-miR-191	mmu-mir-191	9	108445518	Cluster 2
mmu-miR-192	mmu-mir-192	19	6314874	Cluster 4
mmu-miR-1927	mmu-mir-1927	1	160123434	Cluster 4
mmu-miR-1931	mmu-mir-1931	10	92998647	Cluster 6
mmu-miR-1933	mmu-mir-1933	11	21294588	Cluster 3
mmu-miR-193b	mmu-mir-193b	16	13267387	Cluster 5
mmu-miR-193b	mmu-mir-193b	16	13267387	Cluster 2
mmu-miR-1941	mmu-mir-1941	15	101267233	Cluster 3
mmu-miR-1949	mmu-mir-1949	18	35687620	Cluster 2
mmu-miR-1954	mmu-mir-1954	2	32542341	Cluster 3
mmu-miR-1955	mmu-mir-1955	2	92022322	Cluster 3
mmu-miR-195a	mmu-mir-195a	11	70125868	Cluster 7
mmu-miR-1966	mmu-mir-1966	8	106342098	Cluster 2
mmu-miR-1968	mmu-mir-1968	8	13239031	Cluster 4
mmu-miR-1969	mmu-mir-1969	8	71378169	Cluster 3
mmu-miR-196b	mmu-mir-196b	6	52207061	Cluster 5
mmu-miR-196b	mmu-mir-196b	6	52207061	Cluster 2
mmu-miR-1970	mmu-mir-1970	X	134686863	Cluster 4
mmu-miR-1981	mmu-mir-1981	1	184554604	Cluster 3
mmu-miR-1983	mmu-mir-1983	13	22081088	Cluster 1
mmu-miR-199b	mmu-mir-199b	2	32208472	Cluster 6
mmu-miR-19a	mmu-mir-19a	14	115281432	Cluster 5
mmu-miR-19b-1	mmu-mir-19b-1	14	115281737	Cluster 5
mmu-miR-200a	mmu-mir-200a	4	156139353	Cluster 3
mmu-miR-200b	mmu-mir-200b	4	156140138	Cluster 3
mmu-miR-200c	mmu-mir-200c	6	124695285	Cluster 7
mmu-miR-203	mmu-mir-203	12	112097314	Cluster 7
mmu-miR-205	mmu-mir-205	1	193189771	Cluster 3
mmu-miR-206	mmu-mir-206	1	20749234	Cluster 6
mmu-miR-20a	mmu-mir-20a	14	115281589	Cluster 5
mmu-miR-20b	mmu-mir-20b	X	51830990	Cluster 7
mmu-miR-210	mmu-mir-210	7	140801297	Cluster 6
mmu-miR-210	mmu-mir-210	7	140801297	Cluster 5
mmu-miR-211	mmu-mir-211	7	63855554	Cluster 3
mmu-miR-212	mmu-mir-212	11	75064214	Cluster 2
mmu-miR-2137	mmu-mir-2137	X	72035685	Cluster 5
mmu-miR-214	mmu-mir-214	1	162050937	Cluster 6
mmu-miR-215	mmu-mir-215	1	185045778	Cluster 7
mmu-miR-219a-1	mmu-mir-219a-1	17	34243957	Cluster 2
mmu-miR-21a	mmu-mir-21a	11	86474893	Cluster 2
mmu-miR-21a	mmu-mir-21a	11	86474893	Cluster 5
mmu-miR-21c	mmu-mir-21c	8	129004629	Cluster 5
mmu-miR-22	mmu-mir-22	11	75354542	Cluster 4
mmu-miR-221	mmu-mir-221	X	19012533	Cluster 7
mmu-miR-222	mmu-mir-222	X	19013132	Cluster 7
mmu-miR-223	mmu-mir-223	X	95286423	Cluster 7
mmu-miR-224	mmu-mir-224	X	71304637	Cluster 6
mmu-miR-23a	mmu-mir-23a	8	84935147	Cluster 2
mmu-miR-23a	mmu-mir-23a	8	84935147	Cluster 4
mmu-miR-23b	mmu-mir-23b	13	63448298	Cluster 2
mmu-miR-24-1	mmu-mir-24-1	13	63449022	Cluster 5
mmu-miR-24-2	mmu-mir-24-2	8	84935444	Cluster 2
mmu-miR-25	mmu-mir-25	5	138163583	Cluster 4
mmu-miR-26a-1	mmu-mir-26a-1	9	118860864	Cluster 2
mmu-miR-26a-2	mmu-mir-26a-2	10	126831399	Cluster 2
mmu-miR-26b	mmu-mir-26b	1	74433469	Cluster 2
mmu-miR-27a	mmu-mir-27a	8	84935301	Cluster 2
mmu-miR-27b	mmu-mir-27b	13	63448526	Cluster 2
mmu-miR-28a	mmu-mir-28a	16	24646605	Cluster 7
mmu-miR-28b	mmu-mir-28b	8	73743140	Cluster 7
mmu-miR-28c	mmu-mir-28c	15	53477601	Cluster 7
mmu-miR-296	mmu-mir-296	2	174108840	Cluster 3
mmu-miR-296	mmu-mir-296	2	174108840	Cluster 2
mmu-miR-297b	mmu-mir-297b	2	10516478	Cluster 3
mmu-miR-297c	mmu-mir-297c	2	10513827	Cluster 7
mmu-miR-298	mmu-mir-298	2	174109297	Cluster 2
mmu-miR-299a	mmu-mir-299a	12	109677072	Cluster 1
mmu-miR-29a	mmu-mir-29a	6	31039595	Cluster 5
mmu-miR-29b-1	mmu-mir-29b-1	6	31039958	Cluster 2
mmu-miR-29b-2	mmu-mir-29b-2	1	194719348	Cluster 2
mmu-miR-29c	mmu-mir-29c	1	194719855	Cluster 5
mmu-miR-300	mmu-mir-300	12	109690747	Cluster 1
mmu-miR-301a	mmu-mir-301a	11	87003830	Cluster 5
mmu-miR-301b	mmu-mir-301b	16	16942264	Cluster 1
mmu-miR-3057	mmu-mir-3057	10	81107431	Cluster 3
mmu-miR-3058	mmu-mir-3058	10	95395093	Cluster 4
mmu-miR-3061	mmu-mir-3061	11	52017573	Cluster 4
mmu-miR-3061	mmu-mir-3061	11	52017573	Cluster 1
mmu-miR-3062	mmu-mir-3062	11	68881400	Cluster 3
mmu-miR-3074-1	mmu-mir-3074-1	13	63449013	Cluster 3
mmu-miR-3088	mmu-mir-3088	2	28623290	Cluster 2
mmu-miR-3098	mmu-mir-3098	6	125172755	Cluster 4
mmu-miR-30a	mmu-mir-30a	1	23311350	Cluster 4
mmu-miR-30a	mmu-mir-30a	1	23311350	Cluster 7
mmu-miR-30b	mmu-mir-30b	15	68209264	Cluster 2
mmu-miR-30b	mmu-mir-30b	15	68209264	Cluster 6
mmu-miR-30c-1	mmu-mir-30c-1	4	120626731	Cluster 2
mmu-miR-30c-2	mmu-mir-30c-2	1	23330782	Cluster 6
mmu-miR-30d	mmu-mir-30d	15	68213057	Cluster 5
mmu-miR-31	mmu-mir-31	4	88828794	Cluster 2
mmu-miR-31	mmu-mir-31	4	88828794	Cluster 5
mmu-miR-3102	mmu-mir-3102	7	100531513	Cluster 7
mmu-miR-3112	mmu-mir-3112	X	132976065	Cluster 3
mmu-miR-32	mmu-mir-32	4	56895229	Cluster 5
mmu-miR-320	mmu-mir-320	14	70680950	Cluster 4
mmu-miR-322	mmu-mir-322	X	52143132	Cluster 4
mmu-miR-324	mmu-mir-324	11	69902869	Cluster 5
mmu-miR-328	mmu-mir-328	8	106034996	Cluster 4
mmu-miR-329	mmu-mir-329	12	109679915	Cluster 1
mmu-miR-33	mmu-mir-33	15	82082323	Cluster 5
mmu-miR-330	mmu-mir-330	7	18915390	Cluster 4
mmu-miR-331	mmu-mir-331	10	93799630	Cluster 4
mmu-miR-331	mmu-mir-331	10	93799630	Cluster 2
mmu-miR-335	mmu-mir-335	6	30741298	Cluster 3
mmu-miR-338	mmu-mir-338	11	119905591	Cluster 7
mmu-miR-338	mmu-mir-338	11	119905591	Cluster 6
mmu-miR-339	mmu-mir-339	5	139355405	Cluster 3
mmu-miR-339	mmu-mir-339	5	139355405	Cluster 4
mmu-miR-340	mmu-mir-340	11	49960529	Cluster 2
mmu-miR-342	mmu-mir-342	12	108624879	Cluster 7
mmu-miR-345	mmu-mir-345	12	108802899	Cluster 5
mmu-miR-3470a	mmu-mir-3470a	6	83067292	Cluster 5
mmu-miR-3470b	mmu-mir-3470b	16	43834215	Cluster 5
mmu-miR-3473a	mmu-mir-3473a	X	161657914	Cluster 2
mmu-miR-3473b	mmu-mir-3473b	10	41546735	Cluster 6
mmu-miR-3473d	mmu-mir-3473d	8	111743082	Cluster 4
mmu-miR-3473e	mmu-mir-3473e	5	31824575	Cluster 6
mmu-miR-3473f	mmu-mir-3473f	1	106474226	Cluster 5
mmu-miR-34a	mmu-mir-34a	4	150152911	Cluster 1
mmu-miR-34c	mmu-mir-34c	9	51014334	Cluster 3
mmu-miR-350	mmu-mir-350	1	176599891	Cluster 6
mmu-miR-350	mmu-mir-350	1	176599891	Cluster 4
mmu-miR-351	mmu-mir-351	X	52142132	Cluster 4
mmu-miR-3535	mmu-mir-3535	1	86279703	Cluster 6
mmu-miR-361	mmu-mir-361	X	111984521	Cluster 3
mmu-miR-362	mmu-mir-362	X	7108221	Cluster 5
mmu-miR-362	mmu-mir-362	X	7108221	Cluster 2
mmu-miR-363	mmu-mir-363	X	51830570	Cluster 4
mmu-miR-363	mmu-mir-363	X	51830570	Cluster 7
mmu-miR-365-1	mmu-mir-365-1	16	13271704	Cluster 2
mmu-miR-369	mmu-mir-369	12	109709852	Cluster 1
mmu-miR-375	mmu-mir-375	1	74939817	Cluster 4
mmu-miR-376a	mmu-mir-376a	12	109690215	Cluster 1
mmu-miR-376b	mmu-mir-376b	12	109689892	Cluster 1
mmu-miR-376c	mmu-mir-376c	12	109689152	Cluster 1
mmu-miR-377	mmu-mir-377	12	109706944	Cluster 1
mmu-miR-378a	mmu-mir-378a	18	61530906	Cluster 2
mmu-miR-378b	mmu-mir-378b	11	88243599	Cluster 5
mmu-miR-378c	mmu-mir-378c	14	47192287	Cluster 2
mmu-miR-378d	mmu-mir-378d	10	126546151	Cluster 5
mmu-miR-379	mmu-mir-379	12	109675494	Cluster 1
mmu-miR-381	mmu-mir-381	12	109693256	Cluster 1
mmu-miR-382	mmu-mir-382	12	109700205	Cluster 1
mmu-miR-3960	mmu-mir-3960	2	32602912	Cluster 5
mmu-miR-3963	mmu-mir-3963	3	150729429	Cluster 2
mmu-miR-3964	mmu-mir-3964	15	29713477	Cluster 5
mmu-miR-3968	mmu-mir-3968	11	115338787	Cluster 2
mmu-miR-3970	mmu-mir-3970	19	33134512	Cluster 5
mmu-miR-409	mmu-mir-409	12	109709592	Cluster 1
mmu-miR-410	mmu-mir-410	12	109710149	Cluster 1
mmu-miR-411	mmu-mir-411	12	109676609	Cluster 1
mmu-miR-421	mmu-mir-421	X	102616527	Cluster 2
mmu-miR-423	mmu-mir-423	11	76968890	Cluster 4
mmu-miR-423	mmu-mir-423	11	76968890	Cluster 2
mmu-miR-429	mmu-mir-429	4	156138362	Cluster 3
mmu-miR-449a	mmu-mir-449a	13	113174068	Cluster 4
mmu-miR-450a-1	mmu-mir-450a-1	X	52137031	Cluster 4
mmu-miR-450a-2	mmu-mir-450a-2	X	52137176	Cluster 4
mmu-miR-450b	mmu-mir-450b	X	52136874	Cluster 4
mmu-miR-451a	mmu-mir-451a	11	77963996	Cluster 4
mmu-miR-455	mmu-mir-455	4	63175088	Cluster 6
mmu-miR-455	mmu-mir-455	4	63175088	Cluster 7
mmu-miR-466a	mmu-mir-466a	2	10512729	Cluster 7
mmu-miR-466d	mmu-mir-466d	2	10516778	Cluster 7
mmu-miR-466e	mmu-mir-466e	2	10481439	Cluster 3
mmu-miR-466e	mmu-mir-466e	2	10483899	Cluster 3
mmu-miR-466g	mmu-mir-466g	2	10519406	Cluster 7
mmu-miR-466h	mmu-mir-466h	2	10519702	Cluster 7
mmu-miR-466i	mmu-mir-466i	13	17922058	Cluster 7
mmu-miR-466m	mmu-mir-466m	2	10471474	Cluster 7
mmu-miR-466n	mmu-mir-466n	2	10518552	Cluster 7
mmu-miR-466o	mmu-mir-466o	2	10477351	Cluster 7
mmu-miR-466p	mmu-mir-466p	2	10510817	Cluster 7
mmu-miR-466p	mmu-mir-466p	2	10510817	Cluster 5
mmu-miR-467b	mmu-mir-467b	2	10486059	Cluster 7
mmu-miR-467c	mmu-mir-467c	2	10478742	Cluster 7
mmu-miR-467d	mmu-mir-467d	2	10512441	Cluster 7
mmu-miR-467e	mmu-mir-467e	2	10510532	Cluster 7
mmu-miR-467e	mmu-mir-467e	2	10510532	Cluster 3
mmu-miR-467h	mmu-mir-467h	9	115210887	Cluster 7
mmu-miR-484	mmu-mir-484	16	13977490	Cluster 3
mmu-miR-486a	mmu-mir-486a	8	23632571	Cluster 4
mmu-miR-486b	mmu-mir-486b	8	23632589	Cluster 4
mmu-miR-491	mmu-mir-491	4	88040277	Cluster 6
mmu-miR-491	mmu-mir-491	4	88040277	Cluster 3
mmu-miR-494	mmu-mir-494	12	109681752	Cluster 1
mmu-miR-495	mmu-mir-495	12	109685188	Cluster 1
mmu-miR-497a	mmu-mir-497a	11	70125543	Cluster 4
mmu-miR-499	mmu-mir-499	2	155464800	Cluster 4
mmu-miR-500	mmu-mir-500	X	7103922	Cluster 5
mmu-miR-500	mmu-mir-500	X	7103922	Cluster 2
mmu-miR-501	mmu-mir-501	X	7107482	Cluster 2
mmu-miR-503	mmu-mir-503	X	52142861	Cluster 4
mmu-miR-504	mmu-mir-504	X	58143018	Cluster 3
mmu-miR-505	mmu-mir-505	X	59439649	Cluster 4
mmu-miR-5099	mmu-mir-5099	12	36866204	Cluster 2
mmu-miR-5100	mmu-mir-5100	11	60619489	Cluster 3
mmu-miR-5103	mmu-mir-5103	1	34472202	Cluster 3
mmu-miR-5106	mmu-mir-5106	4	44221195	Cluster 3
mmu-miR-5107	mmu-mir-5107	18	60945148	Cluster 7
mmu-miR-511	mmu-mir-511	2	14265814	Cluster 6
mmu-miR-5113	mmu-mir-5113	15	80824240	Cluster 4
mmu-miR-5119	mmu-mir-5119	11	98153432	Cluster 4
mmu-miR-5121	mmu-mir-5121	7	44776342	Cluster 5
mmu-miR-5123	mmu-mir-5123	4	40850056	Cluster 4
mmu-miR-5126	mmu-mir-5126	1	84673560	Cluster 3
mmu-miR-5128	mmu-mir-5128	2	37578213	Cluster 6
mmu-miR-5129	mmu-mir-5129	2	44913112	Cluster 7
mmu-miR-5130	mmu-mir-5130	14	103219985	Cluster 3
mmu-miR-5131	mmu-mir-5131	14	45895418	Cluster 5
mmu-miR-5132	mmu-mir-5132	X	73067134	Cluster 3
mmu-miR-5134	mmu-mir-5134	17	24453501	Cluster 4
mmu-miR-532	mmu-mir-532	X	7114641	Cluster 2
mmu-miR-541	mmu-mir-541	12	109708843	Cluster 1
mmu-miR-542	mmu-mir-542	X	52138280	Cluster 4
mmu-miR-543	mmu-mir-543	12	109683692	Cluster 1
mmu-miR-5619	mmu-mir-5619	5	104195869	Cluster 3
mmu-miR-574	mmu-mir-574	5	65127661	Cluster 7
mmu-miR-582	mmu-mir-582	13	109461278	Cluster 2
mmu-miR-592	mmu-mir-592	6	27936654	Cluster 3
mmu-miR-615	mmu-mir-615	15	102923342	Cluster 2
mmu-miR-6238	mmu-mir-6238	7	53541509	Cluster 3
mmu-miR-6239	mmu-mir-6239	14	118191155	Cluster 5
mmu-miR-6240	mmu-mir-6240	5	114990009	Cluster 2
mmu-miR-6390	mmu-mir-6390	14	105861076	Cluster 2
mmu-miR-6412	mmu-mir-6412	10	122484244	Cluster 7
mmu-miR-6516	mmu-mir-6516	11	116968174	Cluster 5
mmu-miR-6516	mmu-mir-6516	11	116968174	Cluster 3
mmu-miR-652	mmu-mir-652	X	141521996	Cluster 2
mmu-miR-6538	mmu-mir-6538	12	26464900	Cluster 7
mmu-miR-6539	mmu-mir-6539	14	68097085	Cluster 5
mmu-miR-669b	mmu-mir-669b	2	10472601	Cluster 7
mmu-miR-669c	mmu-mir-669c	2	10514107	Cluster 7
mmu-miR-669e	mmu-mir-669e	2	10472306	Cluster 7
mmu-miR-669f	mmu-mir-669f	2	10472040	Cluster 7
mmu-miR-669l	mmu-mir-669l	2	10473782	Cluster 7
mmu-miR-669o	mmu-mir-669o	2	10519111	Cluster 7
mmu-miR-671	mmu-mir-671	5	24797112	Cluster 2
mmu-miR-671	mmu-mir-671	5	24797112	Cluster 3
mmu-miR-672	mmu-mir-672	X	103159781	Cluster 7
mmu-miR-674	mmu-mir-674	2	117015608	Cluster 2
mmu-miR-676	mmu-mir-676	X	99424703	Cluster 4
mmu-miR-677	mmu-mir-677	10	127921155	Cluster 2
mmu-miR-677	mmu-mir-677	10	127921155	Cluster 5
mmu-miR-679	mmu-mir-679	12	109682011	Cluster 1
mmu-miR-690	mmu-mir-690	16	28418687	Cluster 2
mmu-miR-6936	mmu-mir-6936	11	120515649	Cluster 5
mmu-miR-6937	mmu-mir-6937	12	28729324	Cluster 3
mmu-miR-6951	mmu-mir-6951	15	38490717	Cluster 3
mmu-miR-6960	mmu-mir-6960	15	98978686	Cluster 4
mmu-miR-700	mmu-mir-700	4	135143866	Cluster 5
mmu-miR-700	mmu-mir-700	4	135143866	Cluster 2
mmu-miR-7007	mmu-mir-7007	3	20276454	Cluster 2
mmu-miR-7010	mmu-mir-7010	3	82013554	Cluster 7
mmu-miR-7015	mmu-mir-7015	4	120830456	Cluster 3
mmu-miR-7036a	mmu-mir-7036a	5	137294886	Cluster 5
mmu-miR-7058	mmu-mir-7058	7	125967143	Cluster 7
mmu-miR-7073	mmu-mir-7073	8	96479779	Cluster 3
mmu-miR-708	mmu-mir-708	7	95898631	Cluster 6
mmu-miR-7080	mmu-mir-7080	8	123856845	Cluster 2
mmu-miR-709	mmu-mir-709	8	84812728	Cluster 6
mmu-miR-744	mmu-mir-744	11	65625559	Cluster 2
mmu-miR-7661	mmu-mir-7661	6	108466704	Cluster 2
mmu-miR-7669	mmu-mir-7669	3	89918460	Cluster 3
mmu-miR-7b	mmu-mir-7b	17	56549988	Cluster 5
mmu-miR-8094	mmu-mir-8094	17	35470265	Cluster 2
mmu-miR-8097	mmu-mir-8097	15	36240192	Cluster 4
mmu-miR-8101	mmu-mir-8101	11	102120866	Cluster 2
mmu-miR-8112	mmu-mir-8112	6	71248655	Cluster 7
mmu-miR-8114	mmu-mir-8114	1	153775672	Cluster 4
mmu-miR-8116	mmu-mir-8116	5	137292042	Cluster 7
mmu-miR-8118	mmu-mir-8118	4	33438081	Cluster 4
mmu-miR-872	mmu-mir-872	4	94553394	Cluster 6
mmu-miR-874	mmu-mir-874	13	58170939	Cluster 3
mmu-miR-879	mmu-mir-879	5	9425704	Cluster 7
mmu-miR-92a-1	mmu-mir-92a-1	14	115281859	Cluster 2
mmu-miR-92a-2	mmu-mir-92a-2	X	51830715	Cluster 3
mmu-miR-93	mmu-mir-93	5	138163785	Cluster 3
mmu-miR-935	mmu-mir-935	7	3463582	Cluster 2
mmu-miR-96	mmu-mir-96	6	30169445	Cluster 2
mmu-miR-98	mmu-mir-98	X	150696210	Cluster 5
mmu-miR-99a	mmu-mir-99a	16	77395824	Cluster 7
mmu-miR-99b	mmu-mir-99b	17	18050450	Cluster 3
mmu-miR-99b	mmu-mir-99b	17	18050450	Cluster 7
